# Targeted Chromosomal Sequencing of Wild Bonobos Identifies a Genetically Distinct Subpopulation East of the Lomami River

**DOI:** 10.64898/2026.01.08.698381

**Authors:** Mar Crego-Walters, Sebastian Cuadros-Espinoza, Irune Ruiz-Gartzia, Sojung Han, Nuria Hermosilla, Philippe Helsen, Peter Frandsen, Alexandra Maria Brumwell Prats, Pol Alentorn-Moron, Claudia Fontsere, Marina Alvarez Estape, Muzungu Ngofuna, Claude Monghiemo, Fabian Leendertz, Jo Thompson, David Fasbender, Paula Dieguez, Albert Lotana Lokasola, Colin Brand, Jean-Bosco Ndjango, Alexander V. Georgiev, Jasmin A. Giles, Weimin Liu, Yingying Li, Paul M. Sharp, Zjef Pereboom, Aida M. Andrés, Martin Kuhlwilm, Ilan Gronau, Hjalmar Kuehl, Erin G. Wessling, Victor Narat, Martin Surbeck, John A. Hart, Terese B. Hart, Christina Hvilsom, Michael Krutzen, Jeroen Stevens, Beatrice H. Hahn, Esther Lizano, Javier Prado-Martinez, Tomas Marques-Bonet

**Author notes:** Corresponding Authors: Javier Prado Martínez, Tomàs Bonet Marqués.

## Abstract

Bonobos (*Pan paniscus*), an endangered species, have for decades been genetically understudied, partly due to difficulties in obtaining high-quality samples. The study of their genome is important not only for understanding their evolution, but also for improving conservation efforts, including population management, diversity and inbreeding assessment, and tracking rescued individuals to combat illegal wildlife trafficking.

Here, we use chromosome 21 target capture data from 156 non-invasively collected faecal samples from wild bonobos to perform a comprehensive analysis of their population structure. We confirm the existence of three previously suggested subpopulations identified here as Western, Central and Eastern bonobos which are defined by natural barriers of gene flow such as the Lomami River. By estimating levels of inbreeding, diversity and differentiation, we find support for isolation of mainly Western and Eastern populations and add information on the dispersal routes of their ancestors. We infer split times and separation of these populations and apply a genetic framework to geolocalize samples of unknown origin, showing that locations of their potential origin can be estimated with a precision of up to a median of ∼50 km. Our study provides valuable insight into the evolution and population structure of bonobos and reveals how rivers act as strong barriers between populations. It also offers resources for conservation efforts and highlights the need to monitor bonobo populations more closely, in particular isolated ones.

**Impact:** Bonobos have been difficult to study genetically due to their remote forest habitat and endangered status. Here we used non-invasive sampling and chromosome 21 target capture sequencing to perform the most detailed analysis to date of their population structure. We find three main subpopulations and genetic differentiation influenced by river barriers, especially with populations found on the Eastern side of the *Lomami* river. This data will be useful for identifying the geographic origin of confiscated samples and thus aid bonobo conservation efforts.
