## Supplementary material for "Targeted Chromosomal Sequencing of Wild Bonobos Identifies a Genetically Distinct Subpopulation East of the Lomami River": Locator_results_final_jan2026.xlsx

### Sheet: Sheet1
Sample	Average_distance_with_site_in_km	Average_distance_without_site_in_km	Site
"pL881A2"	62.97	927.77	Manzano
"pL885A2"	58.01	953.53	Manzano
"pL886A2"	119.5	944.79	Manzano
"pL2821"	16.72	773.26	TL2-E
"pL2823"	5.51	499.76	TL2-E
"pL2824"	8.91	832.15	TL2-E
"pL2829"	5.06	408.99	TL2-E
"pL2834"	11.49	564.33	TL2-E
"pL2836"	33.17	782.73	TL2-E
"pL2841"	53.68	409.32	TL2-E
"pL2839"	133.9	343.89	TL2-W
"pL2842"	268	395.32	TL2-W
"pL1804A1"	8.86	119.94	Kokolopori
"pL1806A1"	20.83	136.19	Kokolopori
"pL1821A1"	17.03	96.45	Kokolopori
"pL2540A1"	72.63	232.13	Kokolopori
"pL2543A1"	62.73	97.83	Kokolopori
"pL2544A1"	13.88	153.47	Kokolopori
"pL2545A1"	66.01	135.41	Kokolopori
"pL2546A1"	30.97	170.38	Kokolopori
"pL2549A1"	31.78	296.99	Kokolopori
"pL2551A1"	104.8	200.82	Kokolopori
"pL2556A1"	53.10	166.39	Kokolopori
"pL2560A1"	52.71	142.83	Kokolopori
"pL2561A1"	7.65	136.45	Kokolopori
"pL2507A1"	213.2	210.27	Lomako
"pL2803"	190.5	228.45	Lomako
"pL2804"	138.1	235.46	Lomako
"pL2782"	119.15	119.15	Ikela
