## Supplementary material for "Targeted Chromosomal Sequencing of Wild Bonobos Identifies a Genetically Distinct Subpopulation East of the Lomami River": Supplementary_tables_final_jan2026.xlsx

### Sheet: Table_S1_overview_samples
Site	nº samples >0.1x coverage	Average coverage per site	Standard deviation per site	nº samples >0.3x coverage	Average coverage per site	Standard deviation per site	nº samples >5x coverage	Average coverage per site	Standard deviation per site
Manzano	11	3,69x	4.3053	11	3,69x	4.3053	3	9,38x	4.4532
LuiKotale	15	0,61x	0.5193	8	0,97x	0.4658	0	NA	NA
Lomako	18	2,92x	2.1331	18	2,92x	2.1331	3	6,95x	1.1715
Ligunda	4	0,45x	0.2283	3	0,56x	0.0649	0	NA	NA
Kokolopori	41	4,35x	5.06	40	4,45x	5.0789	13	9,65x	6.3472
Ikela	31	0,52x	0.8838	13	1,04x	1.2763	1	4,94x	NA
TL2-W	6	9,37x	12.149	6	9,37x	12.149	2	24,82x	4.6881
Bayandjo	1	1,74x	NA	1	1,74x	NA	0	NA	NA
TS	1	0,14x	NA	0	NA	NA	0	NA	NA
Lobaye	1	0,22x	NA	0	NA	NA	0	NA	NA
TL2-E	27	3,99x	5.25	25	4,31x	5.34	7	10,90x	6.1715
Total	156	3,46x	4.7036	125	4,23x	5.2394	29	10,56x	6.7441
Table S1: Table with number of samples after filtering according to different coverages, 0.1x, 0.3x and 5x changed for use in different analysis. Table created with DESIGNCAP website (https://www.designcap.com/contact.html).

### Sheet: Table_S2_distances_chimpanzee_s
Distance in km	Pan verus	Pan ellioti	Pan schwenfurthii	Pan troglodytes
Pan verus		~ 500 km	~ 2000 km	~ 1500 km
Pan ellioti	~ 500 km		~ 500 km	~ 3 km
Pan schwenfurthii	~ 2000 km	~ 500 km		~ 3.5 km
Pan troglodytes	~ 1500 km	~ 3 km	~ 3.5 km
Table S2: Approx. distances between sub-species. Data obtained from Lester et al. 2021, Mapy.cz & Takoukam Kamla et al. 2021.

### Sheet: Table_S3_distances_bonobo_group
Distance in km	Western Pan paniscus	Eastern Pan paniscus	North-Central Pan paniscus	South-Central Pan paniscus
Western Pan paniscus		~ 750 km	~ 500 km	~ 250 km
Eastern Pan paniscus	~ 750 km		~ 250 km	~ 60 km
North-Central Pan paniscus	~ 500 km	~ 250 km		~ 60 km
South-Central Pan paniscus	~ 250 km	~ 60 km	~ 60 km
Table S3: Approx. distances between bonobo groups defined as: Western = Manzano samples, Eastern = TL2-E samples, North Central = Lomako and Kokolopori samples, South Central = Ikela and TL2-W samples.. Data obtained from Hickey et al. 2013.

### Sheet: Table_S4_G-Phocs_estimates
	Divergence time (years)		Migration (%)
Model	two bonobos	bonobo and chimp	two bonobos	bonobo and chimp
WeCeChimp	248255 (234375-250000)	1428649 (1406250-1453125)	-	-
WeEaChimp	227005 (218750-234375)	1438098 (1406250-1468750)	-	-
EaCeChimp	237937 (234375-250000)	1423881 (1400000-1453125)	-	-
WeCeChimp_m	455417 (387500-514063)	1375786 (1350000-1409375)	8.9 (6.4-11.1)| 10.3 (7.1-13.3)	0.004 | 0.047
WeEaChimp_m	497265 (410938-585938)	1364854 (1335938-1395313)	15.2 (11.1-19.7)| 12.5 (7.9-17.7)	0.002 | 0.034
EaCeChimp_m	526765 (421875-653125)	1363406 (1335938-1400000)	3 (0.2-5)| 20 (13.6-27.8)	0.004 | 0.109
Table S4: G-PhoCS estimates across three population models. Each model name shows the order of the names in the topology, and the models with gene flows are marked with "_m". We: western bonobo, Ce: central bonobo, Ea: eastern bonobo and Chimp: chimpanzee. Migration rates show two values as these are bidirectional. E.g. 8.9% from western to central bonobos and 10.3% from central to western bonobo…

### Sheet: Table_S5_Species_samples_previo
Species sample	Sites	Publication
Pan paniscus	LuiKotale Kokolopori	Liu et al. 2010
Pan paniscus	Bayandjo Ikela (Balanga) Ikela Lomako TL2	Liu et al. 2014
Pan paniscus	Ikela Lomako Ligunda Lobaye	Liu et al. 2017
Pan paniscus	Manzano	Narat et al. 2015
Pan paniscus	Kokolopori	Samuni & Surbeck 2023
Pan paniscus	Unknown	Prado-Martinez et al. 2013
Pan troglodytes verus	Unknown	Prado-Martinez et al. 2013 De Manuel et al. 2016
Pan troglodytes ellioti	Unknown	Prado-Martinez et al. 2013 De Manuel et al. 2016
Pan troglodytes troglodytes	Unknown	Prado-Martinez et al. 2013 De Manuel et al. 2016
Pan troglodytes schweinfurthii	Unknown	Prado-Martinez et al. 2013 De Manuel et al. 2016
Table S5: Species samples used from previous publications. Those with unknown origin are samples originated from captive individuals in Zoos.
